# Experimental and methodological framework for the assessment of nucleic acids in airborne microorganisms

**DOI:** 10.1101/2023.10.10.561683

**Authors:** Raphaëlle Péguilhan, Florent Rossi, Olivier Rué, Muriel Joly, Pierre Amato

## Abstract

Studying airborne microorganisms is highly challenging due to ultra-low and spread biomass, and great spatial and temporal variabilities at short scales. Aeromicrobiology is still an emerging discipline of environmental microbiology, and some of the basic practices (replication, control of contaminants, *etc*) are not yet widely adopted, which potentially limits conclusions. Here we aim at evaluating the benefits of such practices in the study of the aeromicrobiome using molecular-based approaches, and recommend the following: (i) sample at high airflow rate, if possible into a fixative agent, in order to be able to capture specific situations ; (ii) replicate sampling and process samples individually to enable statistical analyses ; (iii) check for contaminants at different steps of the analytical process, and account for their potential stochasticity in sequence decontamination methods ; (iv) include internal references to verify qualitative and quantitative aspects of the data, and (v) eventually investigate multiple analytical procedures to identify potential impacts on the data. In our study, samples were collected at a remote mountain site using high-flow rate impingers collecting airborne material into nucleic acid preservation buffer. As high of ∼75% of the sequences were shared between independent triplicates, gathering 28 to 38% of the richness observed at the ASV level at a given sampling date, which also emphasizes spatial heterogeneity at short scale due to rare taxa. Thanks to replicates, daily variations in the diversity of bacteria could be distinguished statistically, and the inevitable presence of contaminating sequences in controls could be accounted for using established statistical methods. This work opens new perspectives and notably paves the way to untargeted molecular methods in the exploration of aeromicrobiome’s composition and functioning.

**Graphical abstract:** 
