## Supplementary Table 3 for "Experimental and methodological framework for the assessment of nucleic acids in airborne microorganisms"

### Sheet: R table
ASV	Domain	Phylum	Class	Order	Family	Genus	Species	Total	MockCloud.1	MockCloud.2	MockCloud.3	MockCloudQiaAmp.1	MockCloudQiaAmp.2	MockCloudQiaAmp.3	MockDNA.1	MockDNA.2	MockDNA.3
Cluster_4	Bacteria	Proteobacteria	Alphaproteobacteria	Sphingomonadales	Sphingomonadaceae	Sphingomonas	Sphingomonas sp.	50267	5353	5383	5421	4416	6519	5697	5738	5837	5903
Cluster_6	Bacteria	Bacteroidota	Bacteroidia	Flavobacteriales	Flavobacteriaceae	Flavobacterium	Flavobacterium sp.	46734	4683	4380	4479	3689	2775	3756	7591	7499	7882
Cluster_2	Bacteria	Proteobacteria	Gammaproteobacteria	Pseudomonadales	Pseudomonadaceae	Pseudomonas	Pseudomonas sp.	46202	5862	5746	5805	5062	5807	5388	4213	4150	4169
Cluster_5	Bacteria	Firmicutes	Bacilli	Staphylococcales	Staphylococcaceae	Staphylococcus	Staphylococcus sp.	44295	4390	4415	4452	7919	6781	6637	3178	3263	3260
Cluster_8	Bacteria	Firmicutes	Bacilli	Bacillales	Bacillaceae	Bacillus	Bacillus sp.	29350	1698	1768	1634	3554	2935	3176	4774	4834	4977
Cluster_13	Bacteria	Actinobacteriota	Actinobacteria	Corynebacteriales	Nocardiaceae	Rhodococcus	Rhodococcus sp.	18177	4206	4632	4819	1223	1299	1395	322	281	0
Cluster_30	Bacteria	Bacteroidota	Bacteroidia	Flavobacteriales	Flavobacteriaceae	Flavobacterium	Flavobacterium sp.	9202	1019	918	777	715	581	717	1554	1565	1356
Cluster_33	Bacteria	Firmicutes	Bacilli	Staphylococcales	Staphylococcaceae	Staphylococcus	Staphylococcus sp.	8548	882	858	702	1509	1403	1322	680	639	553
Cluster_3	Bacteria	Multi-affiliation	Multi-affiliation	Multi-affiliation	Multi-affiliation	Multi-affiliation	Multi-affiliation	35	5	0	0	0	0	12	7	11	0
Cluster_28	Bacteria	Proteobacteria	Gammaproteobacteria	Burkholderiales	Comamonadaceae	Pelomonas	unknown species	29	0	0	0	13	0	0	8	8	0
Cluster_38	Bacteria	Actinobacteriota	Actinobacteria	Micrococcales	Micrococcaceae	Kocuria	Kocuria sp.	15	0	0	0	0	0	0	15	0	0
Cluster_68	Bacteria	Proteobacteria	Alphaproteobacteria	Rhizobiales	Beijerinckiaceae	Methylobacterium-Methylorubrum	Methylobacterium sp.	14	0	0	0	0	0	0	14	0	0
Cluster_79	Bacteria	Actinobacteriota	Actinobacteria	Micrococcales	Microbacteriaceae	Curtobacterium	Curtobacterium sp.	9	0	0	9	0	0	0	0	0	0
Cluster_94	Bacteria	Proteobacteria	Alphaproteobacteria	Acetobacterales	Acetobacteraceae	Acidiphilium	unknown species	5	0	0	0	0	0	0	0	5	0
Cluster_66	Bacteria	Firmicutes	Clostridia	Peptostreptococcales-Tissierellales	Peptostreptococcaceae	Romboutsia	unknown species	5	0	0	0	0	0	0	0	5	0
Cluster_99	Bacteria	Proteobacteria	Alphaproteobacteria	Rhizobiales	Xanthobacteraceae	unknown genus	metagenome	3	0	0	0	0	0	0	3	0	0
Cluster_863	Bacteria	Proteobacteria	Gammaproteobacteria	Enterobacterales	Enterobacteriaceae	Escherichia-Shigella	Escherichia sp.	2	2	0	0	0	0	0	0	0	0
Cluster_210	Bacteria	Proteobacteria	Gammaproteobacteria	Xanthomonadales	Xanthomonadaceae	Luteimonas	unknown species	2	0	0	0	0	0	0	2	0	0
Cluster_248	Bacteria	Proteobacteria	Alphaproteobacteria	Rhizobiales	Beijerinckiaceae	Methylobacterium-Methylorubrum	Methylobacterium sp.	2	0	0	2	0	0	0	0	0	0
Cluster_370	Bacteria	Proteobacteria	Alphaproteobacteria	Rickettsiales	Rickettsiaceae	unknown genus	metagenome	2	0	0	0	0	0	0	0	2	0
Cluster_137	Bacteria	Proteobacteria	Gammaproteobacteria	Pseudomonadales	Moraxellaceae	Acinetobacter	Acinetobacter sp.	1	0	0	0	0	0	0	0	1	0
Cluster_251	Bacteria	Firmicutes	Bacilli	Entomoplasmatales	Entomoplasmataceae	multi-affiliation	multi-affiliation	1	0	0	0	0	0	0	1	0	0
