## Supplementary Table 4 for "Experimental and methodological framework for the assessment of nucleic acids in airborne microorganisms"

### Sheet: Blank_affiliation_clean_2
ASV	Domain	Phylum	Class	Order	Family	Genus	Species	Total	SamplingBlank.1	SamplingBlank.2	SamplingBlank.3	SamplingBlank.4	WaterBlank.1	WaterBlank.2	WaterBlank.3
Cluster_4	Bacteria	Proteobacteria	Alphaproteobacteria	Sphingomonadales	Sphingomonadaceae	Sphingomonas	Sphingomonas sp.	12014	68	83	68	1323	320	8735	1417
Cluster_44	Bacteria	Actinobacteriota	Actinobacteria	Frankiales	Geodermatophilaceae	Blastococcus	Blastococcus sp.	6292	0	6292	0	0	0	0	0
Cluster_28	Bacteria	Proteobacteria	Gammaproteobacteria	Burkholderiales	Comamonadaceae	Pelomonas	unknown species	5600	0	5145	0	0	116	193	146
Cluster_68	Bacteria	Proteobacteria	Alphaproteobacteria	Rhizobiales	Beijerinckiaceae	Methylobacterium-Methylorubrum	Methylobacterium sp.	3981	0	0	0	2574	0	1407	0
Cluster_92	Bacteria	Bacteroidota	Bacteroidia	Cytophagales	Hymenobacteraceae	Hymenobacter	unknown species	3533	0	0	0	3212	0	275	46
Cluster_158	Bacteria	Proteobacteria	Alphaproteobacteria	Acetobacterales	Acetobacteraceae	Roseomonas	Roseomonas sp.	2902	0	0	0	2902	0	0	0
Cluster_141	Bacteria	Bacteroidota	Bacteroidia	Cytophagales	Hymenobacteraceae	Hymenobacter	unknown species	2772	0	0	0	0	0	2772	0
Cluster_190	Bacteria	Bacteroidota	Bacteroidia	Cytophagales	Hymenobacteraceae	Hymenobacter	Hymenobacter sp.	2542	0	0	0	2542	0	0	0
Cluster_13	Bacteria	Actinobacteriota	Actinobacteria	Corynebacteriales	Nocardiaceae	Rhodococcus	Rhodococcus sp.	2512	0	14	0	0	773	830	895
Cluster_79	Bacteria	Actinobacteriota	Actinobacteria	Micrococcales	Microbacteriaceae	Curtobacterium	Curtobacterium sp.	2254	0	0	0	0	0	2254	0
Cluster_32	Bacteria	Proteobacteria	Alphaproteobacteria	Sphingomonadales	Sphingomonadaceae	Sphingomonas	Sphingomonas sp.	2233	0	0	0	692	0	1541	0
Cluster_52	Bacteria	Proteobacteria	Gammaproteobacteria	Burkholderiales	Oxalobacteraceae	Massilia	Massilia sp.	2189	0	1582	30	0	0	577	0
Cluster_2	Bacteria	Proteobacteria	Gammaproteobacteria	Pseudomonadales	Pseudomonadaceae	Pseudomonas	Pseudomonas sp.	1868	94	251	117	119	378	312	597
Cluster_5	Bacteria	Firmicutes	Bacilli	Staphylococcales	Staphylococcaceae	Staphylococcus	Staphylococcus sp.	1701	57	117	0	155	179	668	525
Cluster_6	Bacteria	Bacteroidota	Bacteroidia	Flavobacteriales	Flavobacteriaceae	Flavobacterium	Flavobacterium sp.	1607	49	71	0	75	481	363	568
Cluster_178	Bacteria	Proteobacteria	Alphaproteobacteria	Sphingomonadales	Sphingomonadaceae	Sphingomonas	Sphingomonas sp.	1510	0	0	0	1510	0	0	0
Cluster_322	Bacteria	Firmicutes	Bacilli	Bacillales	Bacillaceae	Geobacillus	Geobacillus sp.	1469	0	0	0	0	0	0	1469
Cluster_89	Bacteria	Proteobacteria	Gammaproteobacteria	Pseudomonadales	Moraxellaceae	Enhydrobacter	Enhydrobacter sp.	1457	38	1043	35	0	0	204	137
Cluster_146	Bacteria	Bacteroidota	Bacteroidia	Cytophagales	Spirosomaceae	Spirosoma	unknown species	1256	0	0	0	1256	0	0	0
Cluster_394	Bacteria	Bacteroidota	Bacteroidia	Flavobacteriales	Weeksellaceae	Chryseobacterium	Chryseobacterium sp.	1135	0	0	0	0	0	1135	0
Cluster_80	Bacteria	Actinobacteriota	Actinobacteria	Micrococcales	Microbacteriaceae	multi-affiliation	multi-affiliation	977	0	0	62	315	0	600	0
Cluster_366	Bacteria	Proteobacteria	Gammaproteobacteria	Burkholderiales	Comamonadaceae	Acidovorax	Acidovorax sp.	951	0	781	0	0	0	170	0
Cluster_234	Bacteria	Proteobacteria	Gammaproteobacteria	Burkholderiales	Comamonadaceae	multi-affiliation	multi-affiliation	885	0	885	0	0	0	0	0
Cluster_151	Bacteria	Actinobacteriota	Actinobacteria	Micrococcales	Microbacteriaceae	Rathayibacter	Rathayibacter sp.	829	0	0	40	157	0	545	87
Cluster_174	Bacteria	Proteobacteria	Gammaproteobacteria	Burkholderiales	Burkholderiaceae	Burkholderia-Caballeronia-Paraburkholderia	Burkholderia sp.	719	100	47	47	181	72	82	190
Cluster_8	Bacteria	Firmicutes	Bacilli	Bacillales	Bacillaceae	Bacillus	Bacillus sp.	712	38	92	0	0	108	271	203
Cluster_634	Bacteria	Actinobacteriota	Actinobacteria	Micrococcales	Microbacteriaceae	Curtobacterium	Curtobacterium sp.	635	0	0	0	0	0	635	0
Cluster_118	Bacteria	Proteobacteria	Alphaproteobacteria	Rhizobiales	Beijerinckiaceae	Methylobacterium-Methylorubrum	Methylobacterium sp.	632	0	22	0	610	0	0	0
Cluster_164	Bacteria	Proteobacteria	Gammaproteobacteria	Burkholderiales	Comamonadaceae	Variovorax	Variovorax sp.	622	0	0	0	0	0	622	0
Cluster_626	Bacteria	Proteobacteria	Alphaproteobacteria	Sphingomonadales	Sphingomonadaceae	Sphingomonas	unknown species	617	0	0	0	617	0	0	0
Cluster_106	Bacteria	Actinobacteriota	Actinobacteria	Frankiales	Nakamurellaceae	Nakamurella	Nakamurella flavida	562	0	0	0	562	0	0	0
Cluster_135	Bacteria	Proteobacteria	Alphaproteobacteria	Sphingomonadales	Sphingomonadaceae	Sphingomonas	unknown species	546	0	0	0	546	0	0	0
Cluster_94	Bacteria	Proteobacteria	Alphaproteobacteria	Acetobacterales	Acetobacteraceae	Acidiphilium	unknown species	493	0	0	0	493	0	0	0
Cluster_418	Bacteria	Proteobacteria	Gammaproteobacteria	Xanthomonadales	Xanthomonadaceae	Stenotrophomonas	Stenotrophomonas sp.	480	0	0	480	0	0	0	0
Cluster_801	Bacteria	Proteobacteria	Alphaproteobacteria	Rhizobiales	Beijerinckiaceae	Methylobacterium-Methylorubrum	unknown species	462	0	0	0	462	0	0	0
Cluster_630	Bacteria	Firmicutes	Bacilli	Paenibacillales	Paenibacillaceae	Paenibacillus	Paenibacillus sp.	445	0	0	62	78	18	187	100
Cluster_413	Bacteria	Proteobacteria	Alphaproteobacteria	Rhizobiales	Beijerinckiaceae	Methylobacterium-Methylorubrum	Methylobacterium sp.	443	0	0	0	443	0	0	0
Cluster_64	Bacteria	Proteobacteria	Gammaproteobacteria	Enterobacterales	Erwiniaceae	multi-affiliation	multi-affiliation	437	0	0	437	0	0	0	0
Cluster_776	Bacteria	Actinobacteriota	Actinobacteria	Micrococcales	Microbacteriaceae	multi-affiliation	multi-affiliation	427	0	0	0	0	0	427	0
Cluster_295	Bacteria	Proteobacteria	Alphaproteobacteria	Sphingomonadales	Sphingomonadaceae	Sphingomonas	Sphingomonas sp.	412	0	0	0	412	0	0	0
Cluster_754	Bacteria	Proteobacteria	Gammaproteobacteria	Pseudomonadales	Pseudomonadaceae	Pseudomonas	Pseudomonas sp.	407	0	0	0	0	0	407	0
Cluster_753	Bacteria	Proteobacteria	Gammaproteobacteria	Pseudomonadales	Pseudomonadaceae	Pseudomonas	Pseudomonas sp.	386	0	386	0	0	0	0	0
Cluster_789	Bacteria	Bacteroidota	Bacteroidia	Cytophagales	Hymenobacteraceae	Hymenobacter	unknown species	384	0	0	0	0	0	384	0
Cluster_956	Bacteria	Actinobacteriota	Actinobacteria	Micrococcales	Microbacteriaceae	multi-affiliation	multi-affiliation	361	0	0	0	361	0	0	0
Cluster_381	Bacteria	Actinobacteriota	Actinobacteria	Micrococcales	Intrasporangiaceae	Terrabacter	Terrabacter sp.	346	0	0	0	0	0	0	346
Cluster_706	Bacteria	Proteobacteria	Gammaproteobacteria	Burkholderiales	Oxalobacteraceae	Massilia	Massilia sp.	316	0	316	0	0	0	0	0
Cluster_343	Bacteria	Actinobacteriota	Actinobacteria	Frankiales	Nakamurellaceae	Nakamurella	Nakamurella sp.	314	0	0	0	314	0	0	0
Cluster_825	Bacteria	Bacteroidota	Bacteroidia	Cytophagales	Hymenobacteraceae	Hymenobacter	unknown species	311	0	0	0	0	0	311	0
Cluster_854	Bacteria	Proteobacteria	Alphaproteobacteria	Rhizobiales	Beijerinckiaceae	multi-affiliation	multi-affiliation	289	0	0	0	289	0	0	0
Cluster_1005	Bacteria	Bacteroidota	Bacteroidia	Chitinophagales	Chitinophagaceae	Terrimonas	unknown species	284	0	0	0	284	0	0	0
Cluster_1079	Bacteria	Actinobacteriota	Actinobacteria	Corynebacteriales	Nocardiaceae	Rhodococcus	Rhodococcus sp.	283	0	0	0	283	0	0	0
Cluster_1170	Bacteria	Bacteroidota	Bacteroidia	Flavobacteriales	Weeksellaceae	Chryseobacterium	Chryseobacterium sp.	274	0	0	0	0	0	274	0
Cluster_107	Bacteria	Actinobacteriota	Actinobacteria	Micrococcales	Micrococcaceae	Micrococcus	Micrococcus sp.	274	223	0	0	0	0	51	0
Cluster_263	Bacteria	Proteobacteria	Alphaproteobacteria	Rhizobiales	Beijerinckiaceae	Methylobacterium-Methylorubrum	Methylobacterium sp.	274	0	0	0	274	0	0	0
Cluster_1201	Bacteria	Actinobacteriota	Actinobacteria	Micrococcales	Intrasporangiaceae	Lapillicoccus	Lapillicoccus sp.	263	0	0	0	263	0	0	0
Cluster_137	Bacteria	Proteobacteria	Gammaproteobacteria	Pseudomonadales	Moraxellaceae	Acinetobacter	Acinetobacter sp.	252	37	215	0	0	0	0	0
Cluster_853	Bacteria	Actinobacteriota	Actinobacteria	Propionibacteriales	Nocardioidaceae	Marmoricola	Marmoricola sp.	241	0	0	0	241	0	0	0
Cluster_581	Bacteria	Proteobacteria	Alphaproteobacteria	Caulobacterales	Caulobacteraceae	Brevundimonas	Brevundimonas sp.	239	98	0	72	9	19	0	41
Cluster_119	Bacteria	Firmicutes	Bacilli	Staphylococcales	Staphylococcaceae	Staphylococcus	Staphylococcus sp.	237	50	0	0	0	0	187	0
Cluster_1235	Bacteria	Proteobacteria	Alphaproteobacteria	Sphingomonadales	Sphingomonadaceae	Novosphingobium	unknown species	228	0	0	0	228	0	0	0
Cluster_264	Bacteria	Proteobacteria	Alphaproteobacteria	Sphingomonadales	Sphingomonadaceae	Sphingomonas	Sphingomonas sp.	219	0	0	0	0	0	219	0
Cluster_692	Bacteria	Proteobacteria	Gammaproteobacteria	Burkholderiales	Oxalobacteraceae	Massilia	Massilia sp.	214	0	214	0	0	0	0	0
Cluster_651	Bacteria	Firmicutes	Bacilli	Bacillales	Bacillaceae	Geobacillus	Geobacillus sp.	212	18	0	0	0	64	130	0
Cluster_1355	Bacteria	Proteobacteria	Alphaproteobacteria	Acetobacterales	Acetobacteraceae	Craurococcus-Caldovatus	unknown species	211	211	0	0	0	0	0	0
Cluster_124	Bacteria	Proteobacteria	Gammaproteobacteria	Pseudomonadales	Pseudomonadaceae	Pseudomonas	Pseudomonas sp.	208	0	93	0	0	0	115	0
Cluster_1424	Bacteria	Bdellovibrionota	Bdellovibrionia	Bdellovibrionales	Bdellovibrionaceae	Bdellovibrio	unknown species	205	0	0	0	205	0	0	0
Cluster_294	Bacteria	Actinobacteriota	Actinobacteria	Frankiales	unknown family	unknown genus	unknown species	204	20	0	0	184	0	0	0
Cluster_756	Bacteria	Actinobacteriota	Actinobacteria	Propionibacteriales	Nocardioidaceae	Nocardioides	Nocardioides sp.	204	0	0	0	204	0	0	0
Cluster_631	Bacteria	Proteobacteria	Alphaproteobacteria	Caulobacterales	Caulobacteraceae	Brevundimonas	Brevundimonas sp.	199	0	0	0	0	0	138	61
Cluster_802	Bacteria	Bacteroidota	Bacteroidia	Sphingobacteriales	Sphingobacteriaceae	Pedobacter	Pedobacter sp.	186	0	0	0	0	0	137	49
Cluster_1517	Bacteria	Bacteroidota	Bacteroidia	Sphingobacteriales	Sphingobacteriaceae	Mucilaginibacter	unknown species	186	0	0	0	0	0	0	186
Cluster_207	Bacteria	Actinobacteriota	Actinobacteria	Micrococcales	Intrasporangiaceae	unknown genus	unknown species	182	0	0	0	182	0	0	0
Cluster_837	Bacteria	Proteobacteria	Alphaproteobacteria	Sphingomonadales	Sphingomonadaceae	Sphingomonas	Sphingomonas sp.	174	0	174	0	0	0	0	0
Cluster_289	Bacteria	Proteobacteria	Alphaproteobacteria	Rhodobacterales	Rhodobacteraceae	Paracoccus	Paracoccus sp.	173	0	0	0	16	0	157	0
Cluster_283	Bacteria	Firmicutes	Bacilli	Bacillales	Planococcaceae	Lysinibacillus	unknown species	172	7	0	0	165	0	0	0
Cluster_424	Bacteria	Actinobacteriota	Actinobacteria	Corynebacteriales	Nocardiaceae	Rhodococcus	Rhodococcus sp.	172	0	0	0	172	0	0	0
Cluster_1631	Bacteria	Proteobacteria	Alphaproteobacteria	Rhizobiales	Beijerinckiaceae	Microvirga	unknown species	167	0	0	0	167	0	0	0
Cluster_1349	Bacteria	Actinobacteriota	Thermoleophilia	Solirubrobacterales	Solirubrobacteraceae	Solirubrobacter	unknown species	165	0	0	0	165	0	0	0
Cluster_216	Bacteria	Proteobacteria	Alphaproteobacteria	Rhizobiales	Rhizobiaceae	Allorhizobium-Neorhizobium-Pararhizobium-Rhizobium	unknown species	158	0	0	0	0	0	20	138
Cluster_702	Bacteria	Proteobacteria	Alphaproteobacteria	Sphingomonadales	Sphingomonadaceae	Qipengyuania	unknown species	158	0	0	0	158	0	0	0
Cluster_1655	Bacteria	Actinobacteriota	Thermoleophilia	Solirubrobacterales	Solirubrobacteraceae	unknown genus	unknown species	155	0	0	0	0	0	0	155
Cluster_1340	Bacteria	Proteobacteria	Gammaproteobacteria	Pseudomonadales	Halomonadaceae	Halomonas	Halomonas sp.	152	75	0	0	0	0	77	0
Cluster_185	Bacteria	Actinobacteriota	Actinobacteria	Propionibacteriales	Nocardioidaceae	Nocardioides	Nocardioides sp.	147	0	0	0	147	0	0	0
Cluster_1693	Bacteria	Bacteroidota	Bacteroidia	Chitinophagales	Chitinophagaceae	Hydrotalea	multi-affiliation	144	0	31	31	0	23	59	0
Cluster_367	Bacteria	Proteobacteria	Alphaproteobacteria	Rhizobiales	Beijerinckiaceae	Methylobacterium-Methylorubrum	Methylobacterium sp.	143	0	0	0	143	0	0	0
Cluster_364	Bacteria	Actinobacteriota	Actinobacteria	Propionibacteriales	Nocardioidaceae	Nocardioides	Nocardioides sp.	141	0	0	0	141	0	0	0
Cluster_1194	Bacteria	Proteobacteria	Alphaproteobacteria	Sphingomonadales	Sphingomonadaceae	Sphingomonas	Sphingomonas sp.	140	73	0	67	0	0	0	0
Cluster_1403	Bacteria	Proteobacteria	Gammaproteobacteria	Burkholderiales	Comamonadaceae	Aquabacterium	unknown species	138	39	0	41	0	0	0	58
Cluster_224	Bacteria	Proteobacteria	Alphaproteobacteria	Acetobacterales	Acetobacteraceae	Acidiphilium	metagenome	137	0	0	0	85	52	0	0
Cluster_632	Bacteria	Actinobacteriota	Actinobacteria	Micrococcales	Intrasporangiaceae	Pedococcus-Phycicoccus	unknown species	134	0	0	0	134	0	0	0
Cluster_1432	Bacteria	Proteobacteria	Gammaproteobacteria	Burkholderiales	Oxalobacteraceae	Janthinobacterium	Janthinobacterium sp.	132	0	0	30	52	0	0	50
Cluster_545	Bacteria	Proteobacteria	Gammaproteobacteria	Pseudomonadales	Moraxellaceae	Acinetobacter	Acinetobacter sp.	127	0	0	0	127	0	0	0
Cluster_1649	Bacteria	Proteobacteria	Gammaproteobacteria	Enterobacterales	Erwiniaceae	multi-affiliation	multi-affiliation	126	0	126	0	0	0	0	0
Cluster_1332	Bacteria	Firmicutes	Bacilli	Lactobacillales	Lactobacillaceae	Lactobacillus	Lactobacillus sp.	118	0	0	0	0	0	47	71
Cluster_669	Bacteria	Proteobacteria	Gammaproteobacteria	Pseudomonadales	Moraxellaceae	Acinetobacter	Acinetobacter sp.	118	0	0	0	0	0	0	118
Cluster_260	Bacteria	Proteobacteria	Alphaproteobacteria	Sphingomonadales	Sphingomonadaceae	unknown genus	unknown species	112	0	0	0	112	0	0	0
Cluster_36	Bacteria	Firmicutes	Bacilli	Bacillales	Bacillaceae	Bacillus	Bacillus sp.	109	88	0	21	0	0	0	0
Cluster_948	Bacteria	Actinobacteriota	Actinobacteria	Micrococcales	Brevibacteriaceae	Brevibacterium	Brevibacterium pityocampae	107	107	0	0	0	0	0	0
Cluster_3	Bacteria	Multi-affiliation	Multi-affiliation	Multi-affiliation	Multi-affiliation	Multi-affiliation	Multi-affiliation	107	0	0	0	0	0	98	9
Cluster_219	Bacteria	Proteobacteria	Alphaproteobacteria	Rhizobiales	Beijerinckiaceae	Methylobacterium-Methylorubrum	Methylobacterium cerastii	107	0	0	0	107	0	0	0
Cluster_534	Bacteria	Proteobacteria	Gammaproteobacteria	Burkholderiales	Comamonadaceae	multi-affiliation	multi-affiliation	103	0	0	0	0	0	103	0
Cluster_363	Bacteria	Bacteroidota	Bacteroidia	Sphingobacteriales	Sphingobacteriaceae	Mucilaginibacter	unknown species	103	0	0	0	103	0	0	0
Cluster_1343	Bacteria	Proteobacteria	Gammaproteobacteria	Burkholderiales	Alcaligenaceae	multi-affiliation	multi-affiliation	99	0	0	0	0	0	99	0
Cluster_863	Bacteria	Proteobacteria	Gammaproteobacteria	Enterobacterales	Enterobacteriaceae	Escherichia-Shigella	Escherichia sp.	99	0	0	0	0	99	0	0
Cluster_624	Bacteria	Firmicutes	Bacilli	Bacillales	Planococcaceae	multi-affiliation	multi-affiliation	92	0	0	0	92	0	0	0
Cluster_359	Bacteria	Verrucomicrobiota	Verrucomicrobiae	Chthoniobacterales	Chthoniobacteraceae	Candidatus Udaeobacter	unknown species	91	0	0	0	91	0	0	0
Cluster_238	Bacteria	Bacteroidota	Bacteroidia	Sphingobacteriales	Sphingobacteriaceae	Pedobacter	Pedobacter sp.	85	0	0	0	85	0	0	0
Cluster_946	Bacteria	Bacteroidota	Bacteroidia	Flavobacteriales	Weeksellaceae	Cloacibacterium	Cloacibacterium sp.	79	0	0	79	0	0	0	0
Cluster_320	Bacteria	Firmicutes	Bacilli	Bacillales	Bacillaceae	Bacillus	Bacillus sp.	77	55	0	22	0	0	0	0
Cluster_984	Bacteria	Actinobacteriota	Actinobacteria	Corynebacteriales	Corynebacteriaceae	Corynebacterium	Corynebacterium suicordis	75	44	0	0	0	0	31	0
Cluster_627	Bacteria	Proteobacteria	Gammaproteobacteria	Pseudomonadales	Moraxellaceae	Acinetobacter	Acinetobacter sp.	69	0	69	0	0	0	0	0
Cluster_723	Bacteria	Proteobacteria	Alphaproteobacteria	Sphingomonadales	Sphingomonadaceae	Sphingomonas	Sphingomonas sp.	69	0	0	0	69	0	0	0
Cluster_1263	Bacteria	Actinobacteriota	Actinobacteria	Micrococcales	Dermacoccaceae	multi-affiliation	multi-affiliation	64	0	0	0	64	0	0	0
Cluster_143	Bacteria	Proteobacteria	Gammaproteobacteria	Burkholderiales	Oxalobacteraceae	Massilia	Massilia sp.	63	0	63	0	0	0	0	0
Cluster_1614	Bacteria	Actinobacteriota	Actinobacteria	Frankiales	Nakamurellaceae	Nakamurella	unknown species	62	0	0	0	62	0	0	0
Cluster_679	Bacteria	Proteobacteria	Gammaproteobacteria	Pseudomonadales	Pseudomonadaceae	Pseudomonas	Pseudomonas sp.	62	0	0	0	62	0	0	0
Cluster_1629	Bacteria	Actinobacteriota	Actinobacteria	Propionibacteriales	Nocardioidaceae	Nocardioides	Nocardioides sp.	61	0	0	0	61	0	0	0
Cluster_193	Bacteria	Proteobacteria	Alphaproteobacteria	Acetobacterales	Acetobacteraceae	Roseomonas	unknown species	60	0	0	0	60	0	0	0
Cluster_1164	Bacteria	Proteobacteria	Alphaproteobacteria	Acetobacterales	Acetobacteraceae	unknown genus	unknown species	58	0	0	0	0	0	0	58
Cluster_655	Bacteria	Proteobacteria	Alphaproteobacteria	Rhizobiales	Beijerinckiaceae	Methylobacterium-Methylorubrum	Methylobacterium sp.	56	0	0	0	56	0	0	0
Cluster_1678	Bacteria	Proteobacteria	Alphaproteobacteria	Sphingomonadales	Sphingomonadaceae	Sphingomonas	Sphingomonas kaistensis	56	0	0	0	56	0	0	0
Cluster_1063	Bacteria	Bacteroidota	Bacteroidia	Flavobacteriales	Flavobacteriaceae	Flavobacterium	Flavobacterium sp.	51	0	0	0	0	0	51	0
Cluster_1294	Bacteria	Bacteroidota	Bacteroidia	Flavobacteriales	Weeksellaceae	Chryseobacterium	Chryseobacterium sp.	51	33	0	0	0	18	0	0
Cluster_379	Bacteria	Actinobacteriota	Actinobacteria	Micrococcales	Microbacteriaceae	Clavibacter	Clavibacter sp.	51	0	0	0	0	0	51	0
Cluster_931	Bacteria	Actinobacteriota	Actinobacteria	Propionibacteriales	Nocardioidaceae	Marmoricola	unknown species	51	0	0	0	51	0	0	0
Cluster_649	Bacteria	Actinobacteriota	Actinobacteria	Micrococcales	Micrococcaceae	Arthrobacter	Arthrobacter sp.	50	0	0	0	0	0	0	50
Cluster_166	Bacteria	Proteobacteria	Alphaproteobacteria	Azospirillales	Azospirillaceae	Skermanella	unknown species	48	0	0	0	48	0	0	0
Cluster_564	Bacteria	Actinobacteriota	Actinobacteria	Corynebacteriales	Corynebacteriaceae	Corynebacterium	unknown species	45	0	0	0	0	0	0	45
Cluster_974	Bacteria	Proteobacteria	Alphaproteobacteria	Sphingomonadales	Sphingomonadaceae	Sphingomonas	unknown species	41	41	0	0	0	0	0	0
Cluster_127	Bacteria	Actinobacteriota	Actinobacteria	Micrococcales	Micrococcaceae	Kocuria	Kocuria sp.	39	0	0	39	0	0	0	0
Cluster_347	Bacteria	Proteobacteria	Alphaproteobacteria	Rhodobacterales	Rhodobacteraceae	Paracoccus	Paracoccus sp.	38	0	0	0	38	0	0	0
Cluster_691	Bacteria	Proteobacteria	Alphaproteobacteria	Sphingomonadales	Sphingomonadaceae	Sphingomonas	Sphingomonas sp.	34	0	34	0	0	0	0	0
Cluster_833	Bacteria	Actinobacteriota	Actinobacteria	Corynebacteriales	Corynebacteriaceae	Corynebacterium	unknown species	33	0	0	0	0	0	0	33
Cluster_1009	Bacteria	Bacteroidota	Bacteroidia	Flavobacteriales	Weeksellaceae	Chryseobacterium	Chryseobacterium sp.	31	0	0	31	0	0	0	0
Cluster_82	Bacteria	Proteobacteria	Alphaproteobacteria	Rhizobiales	Xanthobacteraceae	Bradyrhizobium	Bradyrhizobium sp.	30	0	30	0	0	0	0	0
Cluster_242	Bacteria	Actinobacteriota	Actinobacteria	Corynebacteriales	Nocardiaceae	Rhodococcus	Rhodococcus sp.	29	0	0	0	0	13	0	16
Cluster_273	Bacteria	Actinobacteriota	Actinobacteria	Micrococcales	Intrasporangiaceae	multi-affiliation	multi-affiliation	27	27	0	0	0	0	0	0
Cluster_31	Bacteria	Actinobacteriota	Actinobacteria	Micrococcales	Micrococcaceae	multi-affiliation	multi-affiliation	27	27	0	0	0	0	0	0
Cluster_240	Bacteria	Firmicutes	Clostridia	Peptostreptococcales-Tissierellales	Peptostreptococcaceae	Paeniclostridium	unknown species	27	27	0	0	0	0	0	0
Cluster_328	Bacteria	Proteobacteria	Alphaproteobacteria	Rhizobiales	Rhizobiaceae	Allorhizobium-Neorhizobium-Pararhizobium-Rhizobium	multi-affiliation	27	0	27	0	0	0	0	0
Cluster_773	Bacteria	Bacteroidota	Bacteroidia	Chitinophagales	Chitinophagaceae	unknown genus	unknown species	26	0	0	0	0	0	0	26
Cluster_543	Bacteria	Proteobacteria	Alphaproteobacteria	Rhizobiales	Beijerinckiaceae	1174-901-12	unknown species	26	0	0	0	26	0	0	0
Cluster_843	Bacteria	Firmicutes	Bacilli	Lactobacillales	Streptococcaceae	Lactococcus	Lactococcus sp.	22	0	0	0	0	22	0	0
Cluster_457	Bacteria	Actinobacteriota	Actinobacteria	Micrococcales	Cellulomonadaceae	Cellulomonas	Cellulomonas sp.	22	22	0	0	0	0	0	0
Cluster_465	Bacteria	Actinobacteriota	Actinobacteria	Micrococcales	Brevibacteriaceae	Brevibacterium	Brevibacterium sp.	20	0	0	20	0	0	0	0
Cluster_1461	Bacteria	Acidobacteriota	Vicinamibacteria	Vicinamibacterales	unknown family	unknown genus	unknown species	19	0	0	0	19	0	0	0
Cluster_60	Bacteria	Proteobacteria	Alphaproteobacteria	Acetobacterales	Acetobacteraceae	Roseomonas	Roseomonas sp.	16	0	0	0	0	16	0	0
Cluster_182	Bacteria	Actinobacteriota	Actinobacteria	Pseudonocardiales	Pseudonocardiaceae	Actinomycetospora	Actinomycetospora sp.	16	0	0	16	0	0	0	0
Cluster_20	Bacteria	Proteobacteria	Alphaproteobacteria	Acetobacterales	Acetobacteraceae	Acidiphilium	unknown species	12	0	12	0	0	0	0	0
Cluster_886	Bacteria	Deinococcota	Deinococci	Deinococcales	Trueperaceae	Truepera	unknown species	12	0	0	12	0	0	0	0
Cluster_535	Bacteria	Actinobacteriota	Actinobacteria	Frankiales	Nakamurellaceae	Nakamurella	unknown species	12	0	0	0	12	0	0	0
Cluster_454	Bacteria	Firmicutes	Bacilli	Lactobacillales	Aerococcaceae	Aerococcus	Aerococcus sp.	11	0	0	11	0	0	0	0
Cluster_315	Bacteria	Proteobacteria	Gammaproteobacteria	Enterobacterales	Morganellaceae	Buchnera	Buchnera sp.	5	5	0	0	0	0	0	0
Cluster_66	Bacteria	Firmicutes	Clostridia	Peptostreptococcales-Tissierellales	Peptostreptococcaceae	Romboutsia	unknown species	4	0	0	0	4	0	0	0
Cluster_350	Bacteria	Myxococcota	Myxococcia	Myxococcales	Myxococcaceae	P3OB-42	unknown species	3	0	0	0	0	0	3	0
Cluster_102	Bacteria	Proteobacteria	Alphaproteobacteria	Rickettsiales	Rickettsiaceae	unknown genus	unknown species	3	0	0	0	0	0	3	0
									1771	18215	1870	27507	2771	27957	7890	sum
